# Complex Formation of Immunoglobulin Superfamily Molecules Side-IV and Beat-IIb Regulates Synaptic Specificity in the *Drosophila* Visual System

**DOI:** 10.1101/2023.03.27.534487

**Authors:** Jiro Osaka, Arisa Ishii, Xu Wang, Riku Iwanaga, Hinata Kawamura, Atsushi Sugie, Satoko Hakeda-Suzuki, Takashi Suzuki

## Abstract

Neurons establish specific synapses based on the adhesive properties of cell-surface proteins, while also retaining the ability to form synapses in a relatively non-selective manner. However, the comprehensive understanding of the underlying mechanism reconciling these opposing characteristics remains incomplete. Here, we have identified Side-IV/Beat-IIb, members of the *Drosophila* immunoglobulin superfamily, as a novel combination of cell-surface recognition molecules inducing synapse formation. The Side-IV/Beat-IIb combination transduces bifurcated signaling with Side-IV’s co-receptor, Kirre, and a synaptic scaffold protein, Dsyd-1. Genetic experiments and subcellular protein localization analyses showed the newly characterized Side-IV/Beat-IIb/Kirre/Dsyd-1 complex to have two essential functions. First, it narrows neuronal binding specificity through Side-IV/Beat-IIb extracellular interactions. Second, it recruits synapse formation factors, Kirre and Dsyd-1, to restrict synaptic loci and inhibit miswiring. This dual function explains how the combinations of cell-surface molecules enable the ranking of preferred interactions among neuronal pairs to achieve synaptic specificity in complex circuits *in vivo*.
