## Supplemental Table S1 for "Complex Formation of Immunoglobulin Superfamily Molecules Side-IV and Beat-IIb Regulates Synaptic Specificity in the *Drosophila* Visual System"

### Sheet: Primer lists
Primers used in this study
Transgenic name	Seaquence	Comment
UAS-beat-IIa	GAATAGGGAATTGGGAATTCCAAAATGCTGGAGTTGCAACTTTGC	UAS-beat-IIa (PA, PB) Forward
	CGCGGCCGCAGATCTTCAGGCCAGACGCAGACTTTCT	UAS-beat-IIa (PA, PB) Reverse
UAS-beat-IIb	GAATAGGGAATTGGGAATTCCAAAATGTGGCAGACACTATCA	UAS-beat-IIb (PC) Forward
	GCCGCGGCCGCAGATCTTTAGCTACCAGTAATTAG	UAS-beat-IIb (PC) Reverse
UAS-side	GAATAGGGAATTGGGAATTCCAAAATGCAGCTTTTATTGCCAACA	UAS-side (PA) Forward
	CCGCGGCCGCAGATCTTCACTTCAGCGTTGGATCCAGG	UAS-side (PA) Reverse
UAS-side-IV	ACTCTGAATAGGGAATTGGGCAAAATGCATCACGAGGAGACATACCAAG	UAS-side-IV (PC, PD) Forward
	CAGATCTGTTAACGAATTTTATATACAACTTTCCTGTATGCGATTCGAGG	UAS-side-IV (PC, PD) Reverse
UAS-side-IV-V5	ACTCTGAATAGGGAATTGGGCAAAATGCATCACGAGGAGACA	UAS-side-IV-V5 Forward
	CGCAGATCTGTTAACGAATTTCTAGATTATATACAACTTTCGGTGCTATCCAGGCCGAG	UAS-side-IV-V5 Reverse
UAS-side-VII	AGGGAATTGGGAATTCAACCAAAATGGAGTTACTGCTGCTGTTTATGC	UAS-side-VII (PA, PB) Forward
	CCGCGGCCGCAGATCTTCATACGGTGCTGTCGCGCTTTAT	UAS-side-VII (PA, PB) Reverse
UAS-side-IV ΔIg1-5	ACTCTGAATAGGGAATTGGGCAAAATGCATCACGAGGAGACATACCAAG	F1 UAS-side-IV ΔIg1-5 Forward
	GGAAACGGCCGACCGGCTGCGAGTGGAACC	F1 UAS-side-IV ΔIg1-5 Reverse
	TGGACCGACCGGTTCCACTCGCAGCCGGTC	F2 UAS-side-IV ΔIg1-5 Forward
	CAGATCTGTTAACGAATTTTATATACAACTTTCCTGTATGCGATTCGAGG	F2 UAS-side-IV ΔIg1-5 Reverse
UAS-side-IV ΔIg1	ACTCTGAATAGGGAATTGGGCAAAATGCATCACGAGGAGACATACCAAG	F1 UAS-side-IV ΔIg1 Forward
	ACGGGTCTGTCCGGCGGGACGAGTGGAACCGGT	F1 UAS-side-IV ΔIg1 Reverse
	TGGACCGACCGGTTCCACTCGTCCCGCCGGACAGA	F2 UAS-side-IV ΔIg1 Forward
	CAGATCTGTTAACGAATTTTATATACAACTTTCCTGTATGCGATTCGAGG	F2 UAS-side-IV ΔIg1 Reverse
UAS-side-IV ΔFnIII	ACTCTGAATAGGGAATTGGGCAAAATGCATCACGAGGAGACATACCAAG	F1 UAS-side-IVΔFnIII Forward
	GATTATGGTGGGCTCCCGACCGGCTGCCACAATTTG	F1 UAS-side-IVΔFnIII Reverse
	GTGGCAGCCGGTCGGGAGCCCACCATAATCGA	F2 UAS-side-IVΔFnIII Forward
	CAGATCTGTTAACGAATTTTATATACAACTTTCCTGTATGCGATTCGAGG	F2 UAS-side-IVΔFnIII Reverse
UAS-side-IV ΔCyto	TCGTTAACAGATCTGCGGCCGCCAAAATGCATCACGAGGAGACA	UAS-side-IVΔCyto Forward
	CATATACATTATTGGCTCGAGGCGCCGATTGGAAATCCT	UAS-side-IVΔCyto Reverse
UAS-side-IV ΔPDZb	ACTCTGAATAGGGAATTGGGCAAAATGCATCACGAGGAGACATACCAAG	UAS-side-IVΔPDZb Forward
	CGCAGATCTGTTAACGAATTTTACTGTATGCGATTCGAGGTGGTG	UAS-side-IVΔPDZb Reverse
UAS-side-IVEcto::mCDTM+Cyto	ACTCTGAATAGGGAATTGGGCAAAATGCATCACGAGGAGACA	F1 UAS-side-IVEcto::mCD8TM+Cyto Forward
	CCAGATGTAAATATCACAGGCGAAGTCGAGGCCGGTCGAGGCA	F1 UAS-side-IVEcto::mCD8TM+Cyto Reverse
	TGCCTCGACCGGCCTCGACTTCGCCTGTGATATTTACATCTGG	F2 UAS-side-IVEcto::mCD8TM+Cyto Forward
	CGCAGATCTGTTAACGAATTTTAGGTGCTATCCAGGCCGAG	F2 UAS-side-IVEcto::mCD8TM+Cyto Reverse
UAS-side-IVEctoDFnIII::mCD8	ACTCTGAATAGGGAATTGGGCAAAATGCATCACGAGGAGACA	F1 UAS-side-IVEctoDFnIII::mCD8 Forward
	ATTCGGAGTTCGGGTGCCCGACCGGCTGCCAC	F1 UAS-side-IVEctoDFnIII::mCD8 Reverse
	GTGGCAGCCGGTCGGGCACCCGAACTCCGAATCTT	F2 UAS-side-IVEctoDFnIII::mCD8 Forward
	CGCAGATCTGTTAACGAATTTTAGGTGCTATCCAGGCCGAG	F2 UAS-side-IVEctoDFnIII::mCD8 Reverese
U-side-IV-GFP	ACTCTGAATAGGGAATTGGGCAAAATGCATCACGAGGAGACATACCAAG	F1 U-side-IV-GFP Forward
	CAGATCTGTTAACGAATTCTGTATGCGATTCGAGGTGG	F1 U-side-IV-GFP Reverse
	CCACCTCGAATCGCATACAGAATTCGTTAACAGATCTGCGGC	F2 U-side-IV-GFP Forward
	GCAGATCTGTTAACGAATTTTATATACAACTTTCTTTGTATAGTTCATCC	F2 U-side-IV-GFP Reverse
U-kirre-GFP	ACTCTGAATAGGGAATTGGGCAAAATGAAGCGAATGCGCAGCAGTCGC	UAS-kirre Forward
	CGGCCGCAGATCTGTTAACGAATTAACATGAGTGGCCAGAGGTC	UAS-kirre Reverse
U-kirre ΔCyto-GFP	ACTCTGAATAGGGAATTGGGAATTCCAAAATGAAGCGAAT	UAS-kirre (ΔCyto) Forward Forward
	TCGAGCCGCGGCCGCAGATCTTTAAGCGTAATCTGGAAC	UAS-kirre (ΔCyto) Forward Reverse
U-cadE-GFP	ACTCTGAATAGGGAATTGGGCAAAATGTCCACCAGTGTCCAGCGAATG	UAS-cadE Forward
	CGGCCGCAGATCTGTTAACGAATTGATGCGCCAGCCCTGGTCAT	UAS-cadE Reverse
U-liprin-α-mCherry	ACTCTGAATAGGGAATTGGGCAAAATGTGGAACATGATGT	UAS-liprin-α Forward
	CGCAGATCTGTTAACGAATTGGAAGCACTGCGCTGCTCAT	UAS-liprin-α Reverse
U-dsyd-1-mCherry	ACTCTGAATAGGGAATTGGGCAAAATGACGGTGCAACCGG	UAS-dsyd-1 Forward
	CGCAGATCTGTTAACGAATTCTTGATGTCATCGTACTCAT	UAS-dsyd-1 Reverse
side-IV-FsF-GFP	CGGCCGAATTGGCCAAGCTTATAGACGACACCGATCCCGATGTTATAC	side-IV-FsF-GFP Left Arm Forward
	CCACTCGACCGCTAGCTATACAACTTTCCTGTATGCGATTCGAGG	side-IV-FsF-GFP Left Arm Reverse
	TGCTATACGAAGTTCTCGAGAGCTACCACACACATACTTACTTCTGAGTGTAC	side-IV-FsF-GFP Right Arm Forward
	CTATAGGGCGAATTGGTACCTAATTTAATCCTAGATGGGGGCAACAC	side-IV-FsF-GFP Right Arm Reverse
	CTTCGTACACTCAGAAGTAAGTAT	side-IV gDNA Forward
	AAACATACTTACTTCTGAGTGTAC	side-IV gDNA Reverse
side-VII-FsF-GFP (mCherry)	CGGCCGAATTGGCCAAGCTTGGTGGGCGAAATCTCAATAGTGA	side-VII-FsF-GFP or mCherry Left Arm Forward
	CCACTCGACCGCTAGCTACGGTGCTGTCGCGCTTTATCAT	side-VII-FsF-GFP or mCherry Left Arm Reverse
	TGCTATACGAAGTTCTCGAGCTATAGAAATTCCACAGGGT	side-VII-FsF-GFP or mCherry Right Arm Forward
	CTATAGGGCGAATTGGTACCTTTACTTATAACAACGAAAA	side-VII-FsF-GFP or mCherry Right Arm Reverse
	CTTCGCTTTATCATTAATGGAGTT	side-VII gDNA Forward
	AAACAACTCCATTAATGATAAAGC	side-VII gDNA Reverse
brp-FsF-GFP (mCherry)	TATAGCTAGCCAAGGACATCGAGGAAAAGGA	brp-FsF-GFP or mCherry Left Arm Forward
	TATAGGTACCACAGTGCCCTCCCAAAGC	brp-FsF-GFP or mCherry Left Arm Reverse
	TATAGGTACCACAGTGCCCTCCCAAAGC	brp-FsF-GFP or mCherry Right Arm Forward
	TATAGGTACCGGTCCAAAGCAGCACTCAAT	brp-FsF-GFP or mCherry Right Arm Reverse
	CTTCGTGTATCTGTGGCTTTGCGA	brp gDNA Forward
	AAACTCGCAAAGCCACAGATACAC	brp gDNA Reverse
dsyd-1-FsF-GFP	TATAGCTAGCCTACAGGTCGGCGTTTGTTT	dsyd-1-FsF-GFP Left Arm Forward
	TATAGCTAGCCTTGATGTCATCGTACTCATCG	dsyd-1-FsF-GFP Left Arm Reverse
	TATACTCGAGGGTAGGAAAAATGCTATAAATACGG	dsyd-1-FsF-GFP Right Arm Forward
	TATAGGTACCATGCGCATTCAACCTTTTG	dsyd-1-FsF-GFP Right Arm Reverse
	CTTCGAGTACGATGACATCAAGTG	dsyd-1 gDNA Forward
	AAACCACTTGATGTCATCGTACTC	dsyd-1 gDNA Reverse
beat-IIa mutant	CTTCGGGAATTTCGCTCAAGTCGC	beat-IIa gDNA Forward
	AAACGCGACTTGAGCGAAATTCCC	beat-IIa gDNA Reverse
beat-IIb mutant	CTTCGTTGTCGCAATCTCTGCTGA	beat-IIb gDNA Forward
	AAACTCAGCAGAGATTGCGACAAC	beat-IIb gDNA Reverse
side-VII mutant	CTTCGATAGTGTTTCGTAACAAGC	side-VII gDNA#1 Forward
	AAACGCTTGTTACGAAACACTATC	side-VII gDNA#1 Reverse
	CTTCGCTACCGTCTCTGGGTCGGG	side-VII gDNA#2 Forward
	AAACCCCGACCCAGAGACGGTAGC	side-VII gDNA#2 Reverse
