## Supplemental Table S2 for "Complex Formation of Immunoglobulin Superfamily Molecules Side-IV and Beat-IIb Regulates Synaptic Specificity in the *Drosophila* Visual System"

### Sheet: genotype
Genotype of flies in this study
Figure 1
1A–A''	yw; 20C11-FLPG5, GMR-Gal4/+; brp-FsF-GFP/+
1B–B''	yw; 20C11-FLPG5, GMR-Gal4/UAS-side-IV; brp-FsF-GFP/+
1C and C'	yw; 20C11-FLPG5, UAS-side-IV/GMR-FsF-gal4, brp-FsF-GFP;;
1D and D'	yw; 20C11-FLPG5, UAS-side-IV/GMR-FsF-gal4, brp-FsF-GFP; beat-IIa+2/beat-IIa+2
1E and E'	yw; 20C11-FLPG5, UAS-side-IV/GMR-FsF-gal4, brp-FsF-GFP; beat-IIbD14/beat-IIbD14
1F	(Control) _ yw; 20C11-FLPG5+/GMR-FsF-gal4, brp-FsF-GFP;;
	(side-IV OE on wild type background) _ yw; 20C11-FLPG5, UAS-side-IV/GMR-FsF-gal4, brp-FsF-GFP;;
	(side-IV OE on beat-IIa background) _ yw; 20C11-FLPG5, UAS-side-IV/GMR-FsF-gal4, brp-FsF-GFP; beat-IIa+2/beat-IIa+2
	(side-IV OE on beat-IIb background) _ yw; 20C11-FLPG5, UAS-side-IV/GMR-FsF-gal4, brp-FsF-GFP; beat-IIbD14/beat-IIbD14
1G	(Control) _ yw; GMR-gal4/+;;
	(side-IV OE on wild type background) _ yw; GMR-gal4/U-side-IV;;
	(side-IV OE on beat-IIa background) _ yw; GMR-gal4/U-side-IV; beat-IIa+2/beat-IIa+2
	(side-IV OE on beat-IIb background) _ yw; GMR-gal4/U-side-IV; beat-IIbD14/beat-IIbD14
1H–H'' and J–J''	yw; GMR-FsF-Gal4, brp-FsF-mcherry/20C11-FLPG5; Mi{PT-GFSTF.0}beat-IIb[MI03102-GFSTF.0]/+
1K–K''	yw; GMR-FsF-Gal4, brp-FsF-mcherry/20C11-FLPG5, UAS-side-IV; Mi{PT-GFSTF.0}beat-IIb[MI03102-GFSTF.0]/+
1L–L'''	yw; GMR-FsF-Gal4, brp-FsF-mcherry/20C11-FLPG5, UAS-side-IV-V5; Mi{PT-GFSTF.0}beat-IIb[MI03102-GFSTF.0]/+
Figure 2
2C–C'', I, and J (Control)	yw; GMR-FsF-Gal4, brp-FsF-mcherry/ 20C11-FLPG5; Mi{PT-GFSTF.0}beat-IIb[MI03102-GFSTF.0]/+
2D–D''', H–J (Side-IV FL)	yw; GMR-FsF-Gal4, brp-FsF-mcherry/UAS-side-IV-V5, 20C11-FLPG5; Mi{PT-GFSTF.0}beat-IIb[MI03102-GFSTF.0]/+
2E–E''', H–J (Side-IV DCyto)	yw; GMR-FsF-Gal4, brp-FsF-mcherry/UAS-side-IVDCyto -V5, 20C11-FLPG5; Mi{PT-GFSTF.0}beat-IIb[MI03102-GFSTF.0]/+
2F–F''', H–J (Side-IVEcto::mCD8TM+Cyto)	yw; GMR-FsF-Gal4, brp-FsF-mcherry/UAS-side-IVEcto::mCD8TM+Cyto-V5, 20C11-FLPG5; Mi{PT-GFSTF.0}beat-IIb[MI03102-GFSTF.0]/+
2G–J (Side-IVEctoDFnIII::mCD8)	yw; GMR-FsF-Gal4, brp-FsF-mcherry/UAS-side-IVEctoDFnIII::mCD8-V5, 20C11-FLPG5; Mi{PT-GFSTF.0}beat-IIb[MI03102-GFSTF.0]/+
2K	(Control) _ yw; GMR-gal4/+;;
	(side-IV FL OE) _ yw; GMR-gal4/UAS-side-IV-V5;;
	(side-IV DCyto OE) _ yw; GMR-gal4/UAS-side-IV DCyto-V5;;
	(side-IVEcto::mCD8TM+Cyto-V5 OE) _ yw; GMR-gal4/UAS-side-IVEcto::mCD8TM+Cyto-V5;;
	(side-IVEctoDFnIII::mCD8-V5 OE) _ yw; GMR-gal4/UAS-side-IVEctoDFnIII::mCD8-V5;;
Figure 3
3A–A' and E (Control)	yw; 20C11-FLPG5, GMR-gal4/+; brp-FsF-GFP/+
3B–B' and E (kirre OE)	yw; 20C11-FLPG5, GMR-gal4/UAS-kirre-HA; brp-FsF-GFP/+
3C–C' and E (Control UAS + side-IV OE)	yw; UAS-side-IV,20C11-FLPG5, GMR-gal4/+; brp-FsF-GFP/UAS-luciferase-RNAi
3D–E (kirre OE + side-IV OE)	yw; UAS-side-IV,20C11-FLPG5, GMR-gal4/UAS-kirre-HA; brp-FsF-GFP/+
3F	(Control) _ yw; GMR-gal4/+;;
	(kirre OE) _ yw; GMR-gal4/UAS-kirre-HA;;
	(Control UAS + side-IV OE) _ yw; GMR-gal4, UAS-side-IV/+;UAS-luciferase-RNAi;
	(kirre OE + side-IV OE) _ yw; GMR-gal4, UAS-side-IV/UAS-kirre-HA;;
3G and P	yw; GMR-gal4/+;;
3H and P	yw; GMR-gal4, UAS-kirre-HA/+;;
3I and P	yw; GMR-gal4, UAS-kirre DCyto-HA/+;;
3J and P	yw; GMR-gal4, UAS-side-IV/+;;
3K and P	yw; GMR-gal4, UAS-side-IV/UAS-kirre-HA;;
3L and P	yw; GMR-gal4, UAS-side-IV/UAS-kirre DCyto-HA;;
3M and P	yw; GMR-gal4, UAS-side-IV DCyto-V5/+;;
3N and P	yw; GMR-gal4, UAS-side-IV DCyto-V5/UAS-kirre-HA;;
3O and P	yw; GMR-gal4, UAS-side-IV DCyto-V5/UAS-kirre DCyto-HA;;
Figure 4
4A–A' and E (Control)	yw; 20C11-FLPG5, GMR-gal4/+; brp-FsF-GFP/+
4B–B' and E (Control RNAi + side-IV OE)	yw; UAS-side-IV,20C11-FLPG5, GMR-gal4/+; brp-FsF-GFP/UAS-luciferase-RNAi
4C–C' and E (dsyd-1 RNAi + side-IV OE)	yw; UAS-side-IV,20C11-FLPG5, GMR-gal4/+; brp-FsF-GFP/UAS-dsyd-1-RNAi
4D–E (liprin-a RNAi + side-IV OE)	yw; UAS-side-IV,20C11-FLPG5, GMR-gal4/UAS-liprin-α-RNAi; brp-FsF-GFP/+
4F	(Control) _ yw; GMR-gal4/+;;
	(Control RNAi + side-IV OE) _ yw; GMR-gal4, UAS-side-IV/+;UAS-luciferase-RNAi;
	(dsyd-1 RNAi + side-IV OE) _ yw; GMR-gal4, UAS-side-IV/+;UAS-dsyd-1-RNAi;
	(liprin-a RNAi + side-IV OE) _ yw; GMR-gal4, UAS-side-IV/UAS-liprin-a-RNAi;;
4N	(Control) _ yw; 20C11-FLPG5, GMR-gal4/+; brp-FsF-GFP/+
	(Control RNAi + side-IV OE) _ yw; UAS-side-IV,20C11-FLPG5, GMR-gal4/+; brp-FsF-GFP/UAS-luciferase-RNAi
	(dsyd-1 RNAi + side-IV OE) _ yw; UAS-side-IV,20C11-FLPG5, GMR-gal4/+; brp-FsF-GFP/UAS-dsyd-1-RNAi
	(liprin-a RNAi + side-IV OE) _ yw; UAS-side-IV,20C11-FLPG5, GMR-gal4/UAS-liprin-a-RNAi; brp-FsF-GFP/+
	(kirre RNAi + side-IV OE) _ yw; UAS-side-IV,20C11-FLPG5, GMR-gal4/UAS-kirre-RNAi; brp-FsF-GFP/+
	(Control RNAi + side-IV DCyto OE) _ yw; UAS-side-IV DCyto-V5,20C11-FLPG5, GMR-gal4/+; brp-FsF-GFP/UAS-luciferase-RNAi
	(dsyd-1 RNAi + side-IV DCyto OE) _ yw; UAS-side-IV DCyto-V5,20C11-FLPG5, GMR-gal4/+; brp-FsF-GFP/UAS-dsyd-1-RNAi
	(liprin-a RNAi + side-IV DCyto OE) _ yw; UAS-side-IV DCyto-V5,20C11-FLPG5, GMR-gal4/UAS-liprin-a-RNAi; brp-FsF-GFP/+
	(kirre RNAi + side-IV DCyto OE) _ yw; UAS-side-IV DCyto-V5,20C11-FLPG5, GMR-gal4/UAS-kirre-RNAi; brp-FsF-GFP/+
Figure 5
5C and C' (Control)	yw; 27G05-FLPG5/brp-FsF-V5-LexA, LexAop-tdTomato;;
5D and D' (side-IV)	yw; 27G05-FLPG5/brp-FsF-V5-LexA, LexAop-tdTomato; side-IVD4-1/side-IVD4-1
5E and E' (side-VII)	yw; 27G05-FLPG5/brp-FsF-V5-LexA, LexAop-tdTomato; side-VIIDE3-4-1/side-VIIDE3-4-1
5F and F' (side-IV, side-VII)	yw; 27G05-FLPG5/brp-FsF-V5-LexA, LexAop-tdTomato; side-VIIDE3-4-1, side-IVD2/side-VIIDE3-4-1, side-IVD2
5G and H	(Control) _ yw; 27G05-FLPG5/brp-FsF-V5-LexA, LexAop-tdTomato;;
	(side-IVD4-1/D4-1) _ yw; 27G05-FLPG5/brp-FsF-V5-LexA, LexAop-tdTomato; side-IVD4-1/side-IVD4-1
	(side-IVD4-1/D4-2) _ yw; 27G05-FLPG5/brp-FsF-V5-LexA, LexAop-tdTomato; side-IVD4-1/side-IVD4-2
	(side-VIIDE3-4-1/DE3-4-1) _ yw; 27G05-FLPG5/brp-FsF-V5-LexA, LexAop-tdTomato; side-VIIDE3-4-1/side-VIIDE3-4-1
	(side-VIIDE3-4-1/DE3-4-2) _ yw; 27G05-FLPG5/brp-FsF-V5-LexA, LexAop-tdTomato; side-VIIDE3-4-1/side-VIIDE3-4-2
	(side-IV, side-VII) _ yw; 27G05-FLPG5/brp-FsF-V5-LexA, LexAop-tdTomato; side-VIIDE3-4-1, side-IVD2/side-VIIDE3-4-1, side-IVD2
5I–I' and K–L (Control)	(Control) _ UAS-FLP/yw; 48A08-p65.AD/brp-FsF-V5-LexA, LexAop-tdTomato; 66A01-GAL4.DBD/+
5J–L (side-IV, side-VII)	(side-IV, side-VII) _ UAS-FLP/yw; 48A08-p65.AD/brp-FsF-V5-LexA, LexAop-tdTomato; 66A01-GAL4.DBD, side-VIIDE3-4, side-IVD2/side-VIIDE3-4, side-IVD2
Figure 6
6A–A'''	yw; 27G05-FLPG5/brp-FsF-V5-LexA; side-VII-FsF-mCherry, side-IV-FsF-GFP
6B–B', D-D', and F (Control)	yw; 27G05-FLPG5, UAS-myr-RFP/+; side-IV-FsF-GFP/+
6C–C' and E–F (beat-IIa+2 + beat-IIbRNAi)	yw; 27G05-FLPG5, UAS-myr-RFP/UAS-beat-IIb-RNAi; side-IV-FsF-GFP, beat-IIa+2/ Ay-gal4, beat-IIa+2
6G–G', I–I', and K (Control)	yw; 27G05-FLPG5, UAS-myr-RFP/+; side-VII-FsF-GFP/Ay-gal4
6H–H' and J–K (beat-IV RNAi)	yw; 27G05-FLPG5, UAS-myr-RFP/UAS-beat-IV RNAi; side-VII-FsF-GFP/Ay-gal4
6L–L''	yw; UAS-myr-RFP/+; GMR31C06-gal4, Mi{PT-GFSTF.0}beat-IIb[MI03102-GFSTF.0]/ Mi{PT-GFSTF.0}beat-IIb[MI03102-GFSTF.0]
6M–M''	yw; UAS-myr-RFP/+; GMR31C06-gal4/ Mi{PT-GFSTF.1}beat-IV[MI05715-GFSTF.1]
6O–P''	yw; 27G05-FLPG5/brp-FsF-V5-LexA; side-VII-FsF-mCherry, Mi{PT-GFSTF.1}beat-IV[MI05715-GFSTF.1]
Figure 7
7A–B	yw; UAS-kirre-HA/UAS-side-IV-GFP; GMR16H03-gal4/+
7D and J–K	yw; 27G05-FLPG5/brp-FsF-V5-LexA, LexAop-tdTomato;;
7E and J–K	yw; 27G05-FLPG5/brp-FsF-V5-LexA, LexAop-tdTomato; side-IVD4-1/side-IVD4-2
7F and J–K	yw; 27G05-FLPG5/brp-FsF-V5-LexA, LexAop-tdTomato; side-VIIDE3-4-1, side-IVD2/side-VIIDE3-4-1, side-IVD2
7G and J–K	yw/kirresps; 27G05-FLPG5/brp-FsF-V5-LexA, LexAop-tdTomato;;
7H and J–K	yw/kirresps; 27G05-FLPG5/brp-FsF-V5-LexA, LexAop-tdTomato; side-IVD4-1/side-IVD4-2
7I–K	yw/kirresps; 27G05-FLPG5/brp-FsF-V5-LexA, LexAop-tdTomato; side-VIIDE3-4-1, side-IVD2/side-VIIDE3-4-1, side-IVD2
7L–L'', O, P–P', and S–T (Control)	yw; 27G05-FLPG5, UAS-myr-RFP/+; dsyd-1-FsF-GFP/Ay-Gal4
7M–M'', O, Q–Q', and S–T (side-IV)	yw; 27G05-FLPG5, UAS-myr-RFP/+; dsyd-1-FsF-GFP, side-IVD4-1/Ay-Gal4, side-IVD4-2
7N–O, R–T (side-IV, side-VII)	yw; 27G05-FLPG5, UAS-myr-RFP/+; dsyd-1-FsF-GFP, side-VIIDE3-4-1, side-IVD2/Ay-Gal4, side-VIIDE3-4-1, side-IVD2
Figure S1
S1 A and B	(Control) _ yw; 20C11-FLPG5, GMR-gal4/+; brp-FsF-GFP/+
	(beat-IIb and beat-IIIc RNAi) _ yw; 20C11-FLPG5, GMR-gal4/UAS-beat-IIb-RNAi; brp-FsF-GFP/UAS-beat-IIIc-RNAi
	(side and side-III RNAi) _ yw; 20C11-FLPG5, GMR-gal4/UAS-side-RNAi; brp-FsF-GFP/UAS-side-III-RNAi
	(side and side-V RNAi) _ yw; 20C11-FLPG5, GMR-gal4/UAS-side-RNAi; brp-FsF-GFP/UAS-side-V-RNAi
	(side and side-VII RNAi) _ yw; 20C11-FLPG5, GMR-gal4/UAS-side-RNAi; brp-FsF-GFP/UAS-side-VII-RANi
	(side-III and side-V RNAi) _ yw; 20C11-FLPG5, GMR-gal4/UAS-side-III-RNAi; brp-FsF-GFP/UAS-side-V-RNAi
	(side-III and side-VII) _ yw; 20C11-FLPG5, GMR-gal4/UAS-side-III-RNAi; brp-FsF-GFP/UAS-side-VII-RNAi
	(side-V and side-VII RNAi) _ yw; 20C11-FLPG5, GMR-gal4/UAS-side-V-RNAi; brp-FsF-GFP/UAS-side-VII-RNAi
S1 C and D	(Control) _ yw; 20C11-FLPG5, GMR-gal4/+; brp-FsF-GFP/+
	(beat-IIa OE) _ yw; 20C11-FLPG5, GMR-gal4/UAS-beat-IIa; brp-FsF-GFP/+
	(beat-IIb OE) _ yw; 20C11-FLPG5, GMR-gal4/UAS-beat-IIb; brp-FsF-GFP/+
	(beat-VI OE) _ yw; 20C11-FLPG5, GMR-gal4/+; brp-FsF-GFP/UAS-beat-VI-HA
	(side OE) _ yw; 20C11-FLPG5, GMR-gal4/+; brp-FsF-GFP/UAS-side
	(side-IV OE) _ yw; 20C11-FLPG5, GMR-gal4/UAS-side-IV; brp-FsF-GFP/+
	(side-VII OE) _ yw; 20C11-FLPG5, GMR-gal4/UAS-side-VII; brp-FsF-GFP/+
	(side-VIII OE) _ yw; 20C11-FLPG5, GMR-gal4/P{EP}side-VIII; brp-FsF-GFP/+
S1 F and F'	yw; hs-FLP/+; side-IV-FsF-GFP/+
S1 G–I'	yw; 20C11-FLPG5/GMR-FsF-gal4; side-IV-FsF-GFP, UAS-myr-RFP/+
Figure S2
S2 B–B' and I (Control)	yw; GMR-FsF-Gal4, brp-FsF-GFP/20C11-FLPG5;;
S2 C–C' and I (side-IV FL OE)	yw; GMR-FsF-Gal4, brp-FsF-GFP/UAS-side-IV FL, 20C11-FLPG5;;
S2 D–D' and I (side-IV DIg1–5 OE)	yw; GMR-FsF-Gal4, brp-FsF-GFP/UAS-side-IV DIg1-5, 20C11-FLPG5;;
S2 E–E' and I (side-IV DIg1 OE)	yw; GMR-FsF-Gal4, brp-FsF-GFP/UAS-side-IV DIg1, 20C11-FLPG5;;
S2 F–F' and I (side-IV DFnIII OE)	yw; GMR-FsF-Gal4, brp-FsF-GFP/UAS-side-IV DFnIII, 20C11-FLPG5;;
S2 G–G' and I (side-IV DCyto OE)	yw; GMR-FsF-Gal4, brp-FsF-GFP/UAS-side-IV DCyto-V5, 20C11-FLPG5;;
S2 H–I (side-IV DPDZb OE)	yw; GMR-FsF-Gal4, brp-FsF-GFP/UAS-side-IV DPDZb, 20C11-FLPG5;;
S2 J	(Control) _ yw; GMR-Gal4/+;;
	(side-IV FL OE) _ yw; GMR-Gal4/UAS-side-IV FL;;
	(side-IV DIg1-5 OE) _ yw; GMR-Gal4/UAS-side-IV DIg1-5;;
	(side-IV DIg1 OE) _ yw; GMR-Gal4/UAS-side-IV DIg1;;
	(side-IV DFnIII OE) _ yw; GMR-Gal4/UAS-side-IV DFnIII;;
	(side-IV DCyto OE) _ yw; GMR-Gal4/UAS-side-IV DCyto;;
	(side-IV DPDZb OE) _ yw; GMR-Gal4/UAS-side-IV DPDZb;;
S2 K	(Control) _ yw; GMR-FsF-Gal4, brp-FsF-mcherry/ 20C11-FLPG5; Mi{PT-GFSTF.0}beat-IIb[MI03102-GFSTF.0]/+
	(side-IV FL OE) _ yw; GMR-FsF-Gal4, brp-FsF-mcherry/UAS-side-IV FL-V5, 20C11-FLPG5; Mi{PT-GFSTF.0}beat-IIb[MI03102-GFSTF.0]/+
	(side-IV DIg1-5 OE) _ yw; GMR-FsF-Gal4, brp-FsF-mcherry/UAS-side-IV DIg1-5, 20C11-FLPG5; Mi{PT-GFSTF.0}beat-IIb[MI03102-GFSTF.0]/+
	(side-IV DIg1 OE) _ yw; GMR-FsF-Gal4, brp-FsF-mcherry/UAS-side-IV DIg1, 20C11-FLPG5; Mi{PT-GFSTF.0}beat-IIb[MI03102-GFSTF.0]/+
	(side-IV DFnIII OE) _ yw; GMR-FsF-Gal4, brp-FsF-mcherry/UAS-side-IV DFnIII, 20C11-FLPG5; Mi{PT-GFSTF.0}beat-IIb[MI03102-GFSTF.0]/+
	(side-IV DCyto OE) _ yw; GMR-FsF-Gal4, brp-FsF-mcherry/UAS-side-IV DCyto-V5, 20C11-FLPG5; Mi{PT-GFSTF.0}beat-IIb[MI03102-GFSTF.0]/+
	(side-IV DPDZb OE) _ yw; GMR-FsF-Gal4, brp-FsF-mcherry/UAS-side-IV DPDZb, 20C11-FLPG5; Mi{PT-GFSTF.0}beat-IIb[MI03102-GFSTF.0]/+
Figure S3
S3 A–A' and D	yw; 20C11-FLPG5, GMR-Gal4/+; brp-FsF-GFP, ort-gal4/+
S3 B–B' and D	yw; 20C11-FLPG5, GMR-Gal4/UAS-shg (cadE); brp-FsF-GFP, ort-gal4/+
S3 C–D	yw; 20C11-FLPG5, GMR-Gal4/+; brp-FsF-GFP, ort-gal4/UAS-hSDK2-HA
S3 E–E' and J	ort-gal4/yw; 20C11-FLPG5, GMR-Gal4/+; brp-FsF-GFP/+
S3 F–F' and J	ort-gal4/yw; 20C11-FLPG5, GMR-Gal4/P{SAM.dCas9.GS05146}attP40; brp-FsF-GFP/+
S3 G–G' and J	ort-gal4/yw; 20C11-FLPG5, GMR-Gal4/P{SAM.dCas9.GS04053}attP40; brp-FsF-GFP/+
S3 H–H' and J	ort-gal4/yw; 20C11-FLPG5, GMR-Gal4/P{SAM.dCas9.GS04054}attP40; brp-FsF-GFP/+
S3 I–J	ort-gal4/yw; 20C11-FLPG5, GMR-Gal4/ P{SAM.dCas9.GS05201}attP40; brp-FsF-GFP/+
Figure S5
S5 A–A''	yw; GMR-FsF-gal4/20C11-FLPG5, UAS-side-IV-V5;dsyd-1-FsF-GFP/+
S5 B–B''	yw; GMR-FsF-gal4, UAS-myc-liprin-a/20C11-FLPG5, UAS-side-IV-GFP;
S5 C–C''	yw; GMR-FsF-gal4, UAS-kirre-HA/20C11-FLPG5, UAS-side-IV-GFP;
Figure S6
S6 A and A'	yw; 27G05-FLPG5/brp-FsF-V5-LexA, LexAop-tdTomato;side-IVD4-1/side-IV T2A-gal4;
S6 B and B'	yw; UAS-side-IV, 27G05-FLPG5/brp-FsF-V5-LexA, LexAop-tdTomato;side-IVD4-1/side-IV T2A-gal4;
S6 C and C'	yw; UAS-side-IV DCyto-V5, 27G05-FLPG5/brp-FsF-V5-LexA, LexAop-tdTomato;side-IVD4-1/side-IV T2A-gal4;
S6 D	(side-IV D4-1/+) _ yw; 27G05-FLPG5/brp-FsF-V5-LexA, LexAop-tdTomato;side-IVD4-1/+;
S6 D	(side-IV T2A-gal4/+) _ yw; 27G05-FLPG5/brp-FsF-V5-LexA, LexAop-tdTomato;side-IVD4-1/side-IV T2A-gal4;
S6 D	(side-IV D4-1/T2A-gal4) _ yw; 27G05-FLPG5/brp-FsF-V5-LexA, LexAop-tdTomato;side-IVD4-1/side-IV T2A-gal4;
S6 D	(side-IV D4-1/T2A-gal4 + Side-IV FL) _ yw; UAS-side-IV, 27G05-FLPG5/brp-FsF-V5-LexA, LexAop-tdTomato;side-IVD4-1/side-IV T2A-gal4;
S6 D	(side-IV D4-1/T2A-gal4 + Side-IV DCyto) _ yw; UAS-side-IV DCyto-V5, 27G05-FLPG5/brp-FsF-V5-LexA, LexAop-tdTomato;side-IVD4-1/side-IV T2A-gal4;
S6 E–E' and H	yw; 27G05-FLPG5, UAS-myr-RFP/+; brp-FsF-GFP, GMR16H03-gal4/+
S6 F–F' and H	yw; 27G05-FLPG5, UAS-myr-RFP/UAS-side-IV-RNAi; brp-FsF-GFP, GMR16H03-gal4/side-IVD4-1
S6 G–H	yw; 27G05-FLPG5, UAS-myr-RFP/UAS-side-VII-RNAi; brp-FsF-GFP, GMR16H03-gal4/side-VIIDE3-4-1
S6 I–I' and O (Control)	yw; 27G05-FLPG5/brp-FsF-V5-LexA, LexAop-tdTomato;;
S6 J–J' and O (beat-IIa)	yw; 27G05-FLPG5/brp-FsF-V5-LexA, LexAop-tdTomato; beat-IIa+2/beat-IIa+2;
S6 K–K' and O (beat-IIb)	yw; 27G05-FLPG5/brp-FsF-V5-LexA, LexAop-tdTomato; beat-IIbD14/beat-IIbD14
S6 L–L' and O (beat-IV)	yw; 27G05-FLPG5/brp-FsF-V5-LexA, LexAop-tdTomato; beat-IVD65/beat-IVD65;
S6 M–M' and P (Control)	yw; 27G05-FLPG5, UAS-myr-RFP/+; brp-FsF-GFP, Ay-gal4/+
S6 N–N' and P (beat-IIa + beat-IIb RNAi)	yw; 27G05-FLPG5, UAS-myr-RFP/UAS-beat-IIb-RNAi; brp-FsF-GFP, Ay-gal4, beat-IIa+2/beat-IIa+2
Figure S7
S7 A and A' (L1 Control)	UAS-FLP/yw; 48A08-p65.AD/brp-FsF-V5-LexA, LexAop-tdTomato; 66A01-GAL4.DBD/+
S7 B and B' (L1 side-IV, side-VII)	UAS-FLP/yw; 48A08-p65.AD/brp-FsF-V5-LexA, LexAop-tdTomato; 66A01-GAL4.DBD, side-VIIDE3-4-1, side-IVD2/side-VIIDE3-4-1, side-IVD2
S7 C and C' (L3 Control)	UAS-FLP/yw; 64B03-p65.AD/brp-FsF-V5-LexA, LexAop-tdTomato; 14B07-GAL4.DBD/+
S7 D and D' (L3 side-IV, side-VII)	UAS-FLP/yw; 64B03-p65.AD/brp-FsF-V5-LexA, LexAop-tdTomato; 14B07-GAL4.DBD, side-VIIDE3-4-1, side-IVD2/side-VIIDE3-4-1, side-IVD2
S7 E–E' and J–K (L4 Control)	UAS-FLP/yw; 31C06-p65.AD/brp-FsF-V5-LexA, LexAop-tdTomato; 34G07-GAL4.DBD/+
S7 F–F' and J–K (L4 side-IV, side-VII)	UAS-FLP/yw; 31C06-p65.AD/brp-FsF-V5-LexA, LexAop-tdTomato; 34G07-GAL4.DBD, side-VIIDE3-4-1, side-IVD2/side-VIIDE3-4-1, side-IVD2
S7 G and G' (L5 Control)	UAS-FLP/yw; 64B07-p65.AD/brp-FsF-V5-LexA, LexAop-tdTomato; 37E10-GAL4.DBD/+
S7 H and H' (L5 side-IV, side-VII)	UAS-FLP/yw; 64B07-p65.AD/brp-FsF-V5-LexA, LexAop-tdTomato; 37E10-GAL4.DBD, side-VIIDE3-4-1, side-IVD2/side-VIIDE3-4-1, side-IVD2
Figure S8
S8 A–C'	yw; UAS-FLP/+; GMR16H03-Gal4/side-IV-FsF-GFP, UAS-myr-RFP
S8 D and D'	yw; 53G02-p65.AD/UAS-FLP; 29G11-GAL4.DBD, side-IV-FsF-GFP/side-IV-FsF-GFP, UAS-myr-RFP
S8 E–G'	yw; UAS-FLP/+; GMR16H03-Gal4/side-VII-FsF-GFP, UAS-myr-RFP
S8 H and H'	yw; 53G02-p65.AD/UAS-FLP; 29G11-GAL4.DBD/side-VII-FsF-GFP, UAS-myr-RFP
