## Supplemental Table S3 for "Complex Formation of Immunoglobulin Superfamily Molecules Side-IV and Beat-IIb Regulates Synaptic Specificity in the *Drosophila* Visual System"

### Sheet: Sheet1
Mutant alleles generated in this study
Gene	Matation location	Sequence	Description
beat-IIa
beat-IIa (WT)		ACCAAAGGGCCACGGATACGGGACATCTCCAGATACGGAGCCACACA
beat-IIa+2	1st Exon	ACCAAAATGGGCCACGGATACGGGACATCTCCAGATACGGAGCCACACA	2 [bp] insertion
beat-IIb
beat-IIb (WT)		CAGTCACATGTTGCCATCAGCAGAGATTGCGACAACGGCAGTGCGTAGG
beat-IIbD14	1st Exon	CAGTCA - - - - - - - - - - - - - - CAGAGATTGCGACAACGGCAGTGCGTAGG	14 [bp] deletion
beat-IV
beat-IV (WT)		CCTACAAACTGCGTGGCGAGTCCGCTTTTCTGTTTTGCCAGTATGAGCTGAACCGAACGCACCATACGGTCACGGGTCT
beat-IVD65	1st Exon	CCT- - - - - - - - - - - - - - - - - - - - - - - - - - GCCACGT - - - - - - - - - - - - - - - - - - - - - - - - - - - - - - - - - - - - - - - - - - - - - - - - - GTCT	65 [bp] deletion
side-IV
side-IV (WT)		GGGGCCGGCAGTTTGGACAGGCGCGTTTGTGGTCATCGCCC
side-IVD4-1	1st Exon	GGGGCCGGCAGTTTGGACAGGCGC - - - - GTGGTCATCGCCC	4 [bp] deletion
side-IVD4-2	1st Exon	GGGGCCGGCAGTTTGGACAG - - - - GTTTGTGGTCATCGCCC	4 [bp] deletion
side-IVD2	1st Exon	GGGGCCGGCAGTTTGGACAG - - GCGTTTGTGGTCATCGCCC	2 [bp] deletion
side-VII
side-VII (WT)		AGTTTTTTGTTTACTTGA - - - - - - - - - - - 687bp - - - - - - - - - -- - AGGATCTTAA
side-VIID3-4-1	2nd Intron to5th Exon	AGTTTTTTGTTTACTTGA - - - GTAAGAGTAGTACTTACA - - - AGGATCTTAA	Deletion of 3rd to 4th Exon and acceptor region of 5th Exon
side-VIID3-4-2	2nd Intron to5th Exon	AGTTTTTTGTTTACTTGA - - - - - - AGTTTACACGCTT - - - - - - AGGATCTTAA	Deletion of 3rd to 4th Exon and acceptor region of 5th Exon
